# Histone variants shape chromatin states in Arabidopsis

**DOI:** 10.1101/2023.03.08.531698

**Authors:** Bhagyshree Jamge, Zdravko J. Lorković, Elin Axelsson, Akihisa Osakabe, Vikas Shukla, Ramesh Yelagandula, Svetlana Akimcheva, Annika Luisa Kuehn, Frédéric Berger

## Abstract

How different intrinsic sequence variation or regulatory modifications of histones regulate nucleosome interactions with transcription remain unclear. By contrast with H3 and H2B variants, H2A variants occupy specific domains of chromatin in *Arabidopsis thaliana.* Broad domains of chromatin are affected by the loss of remodelers that affect the deposition or the exchange of H2A variants. Notably, the chromatin remodeler DECREASED IN DNA METHYLATION (DDM1) is required to maintain enrichment in all markers of constitutive heterochromatin including DNA methylation, H3K9me1/2 and the variant H2A.W. To test the importance of histone variants in the organization of chromatin we investigated how histone variants and histone modifications assemble in the *Arabidopsis thaliana* genome and showed that a limited number of chromatin states divide euchromatin and heterochromatin into several subdomains. We found that histone variants are as significant as histone modifications in determining the composition of chromatin states. Particularly strong associations were observed between H2A variants and specific combinations of histone modifications. To study the role of H2A variants in organizing chromatin states we determined the role the chromatin remodeler DECREASED IN DNA METHYLATION (DDM1) in the organization of chromatin states. We showed that the loss of DDM1 prevented the exchange of the histone variant H2A.Z to H2A.W in constitutive heterochromatin, resulting in significant effects on the definition and distribution of chromatin states in and outside of heterochromatin. We thus propose that dynamic exchanges of histone variants control the organization of histone modifications into chromatin states, acting as molecular landmarks.
