## Supplementary material for "Histone variants shape chromatin states in Arabidopsis": Quality controls for genomic data

### Sheet: WT ddm1 Leaves
GEO sampleID	Antibody	Tissue	Genotype	reads_mapped	reads_unmapped	reads_mapped_percent	maximum_length	FastQC_mqc.generalstats.fastqc.total_sequences	FastQC_mqc.generalstats.fastqc.percent_duplicates	Cutadapt_mqc.generalstats.cutadapt.percent_trimmed
GSM4550561	H2AW6_Rep1	Leaves	Col	5311469	1624852	76.5747	50	12228862	45.4262	5.49731
GSM4550560	H2AX_Rep1	Leaves	Col	5732422	961781	85.6326	50	8379053	22.9555	5.56789
GSM7272534	H2AZ9_Rep1	Leaves	Col0	5658131	895517	86.3356	50	7203307	13.4645	6.57343
GSM4550559	H3_Rep1	Leaves	Col	4321097	865993	83.3048	50	7529754	31.6603	5.87957
GSM4550562	H3K9me2_Rep1	Leaves	Col	2179379	3140825	40.9642	50	8212820	52.8345	8.02903
GSM4550558	Input_Rep1	Leaves	Col	10834648	299009	97.3144	50	15519327	28.1491	1.27151
GSM4550566	H2AW6_Rep1	Leaves	ddm1	3938443	1808330	68.5331	50	14165317	61.0111	5.15598
GSM4550565	H2AX_Rep1	Leaves	ddm1	4446775	1023637	81.2878	50	9987669	45.2444	4.54633
GSM7272559	H2AZ9_Rep1	Leaves	ddm1	5744964	1125738	83.6154	50	8496734	23.0891	5.7366
GSM4550564	H3_Rep1	Leaves	ddm1	5220011	968609	84.3485	50	10147937	39.0614	4.84084
GSM4550567	H3K9me2_Rep1	Leaves	ddm1	649381	11702480	5.25735	50	9516270	54.9662	34.5844
GSM4550563	Input_Rep1	Leaves	ddm1	17118152	212842	98.7719	50	24571424	29.1501	1.16048
GSM4550571	H2AW6_Rep2	Leaves	Col	6263942	1747038	78.192	50	15475874	49.2523	5.23651
GSM4550570	H2AX_Rep2	Leaves	Col	7294164	895900	89.0611	50	10090473	20.3117	5.1434
GSM7272535	H2AZ9_Rep2	Leaves	Col0	7510745	1260773	85.6265	50	9906585	16.4895	7.36193
GSM4550569	H3_Rep2	Leaves	Col	3362025	362950	90.2563	50	4913815	23.5995	4.20594
GSM4550572	H3K9me2_Rep2	Leaves	Col	4120563	3610124	53.3014	50	14258726	56.2026	5.69403
GSM4550568	Input_Rep2	Leaves	Col	10755780	207411	98.1081	50	17222200	34.5765	1.07123
GSM4550576	H2AW6_Rep2	Leaves	ddm1	5340257	1874567	74.0178	50	17973902	58.4155	3.00396
GSM4550575	H2AX_Rep2	Leaves	ddm1	7263749	766499	90.4549	50	10575354	24.5398	4.23685
GSM7272560	H2AZ9_Rep2	Leaves	ddm1	7354750	1048791	87.5197	50	9769138	17.4442	6.35537
GSM4550574	H3_Rep2	Leaves	ddm1	7296188	900682	89.0119	50	12095599	32.1889	4.30309
GSM4550577	H3K9me2_Rep2	Leaves	ddm1	1240760	6756953	15.5139	50	17961707	84.5997	4.48299
GSM4550573	Input_Rep2	Leaves	ddm1	10150808	190740	98.1556	50	16219182	34.2279	1.09754
GSM4550579	H1_set2_Rep1	Leaves	Col	19131303	836890	95.8089	50	27486393	26.6773	1.3249
GSM7272541	H2AW7_set2_Rep1	Leaves	Col0	16925336	912868	94.8825	50	31434359	43.6141	1.25918
GSM7272542	H2AZ11_set2_Rep1	Leaves	Col0	14098762	3307475	80.9983	50	21061391	20.7394	2.0972
GSM7272536	H3_set2_Rep1	Leaves	Col0	19025910	465187	97.6133	50	26706785	25.7772	1.22059
GSM7272538	H3K27me3_set2_Rep1	Leaves	Col0	11784844	7122550	62.3293	50	24466088	31.1162	2.50898
GSM7272540	H3K36me3_set2_Rep1	Leaves	Col0	9323950	246838	97.4209	50	10560816	9.00154	1.17944
GSM7272537	H3K9me1_set2_Rep1	Leaves	Col0	10172429	372479	96.4677	50	16891476	36.2633	1.12925
GSM4550578	Input_set2_Rep1	Leaves	Col	10501805	269621	97.4969	50	14233175	22.9603	1.22139
GSM4550581	H1_set2_Rep1	Leaves	ddm1	12424633	520955	95.9758	50	17463391	24.6816	1.23093
GSM7272566	H2AW7_set2_Rep1	Leaves	ddm1	14148311	568298	96.1384	50	20910410	29.216	1.19011
GSM7272567	H2AZ11_set2_Rep1	Leaves	ddm1	13157115	1550896	89.4554	50	17527025	17.4943	1.48633
GSM7272561	H3_set2_Rep1	Leaves	ddm1	18137261	250235	98.6391	50	24230149	23.0532	1.21366
GSM7272564	H3K27me3_set2_Rep1	Leaves	ddm1	8356337	4338777	65.8233	50	15295736	25.4804	2.73052
GSM7272565	H3K36me3_set2_Rep1	Leaves	ddm1	16043819	411185	97.5012	50	18811380	12.3672	1.18748
GSM7272562	H3K9me1_set2_Rep1	Leaves	ddm1	11400648	422870	96.4235	50	18254036	33.3809	1.15559
GSM4550580	Input_set2_Rep1	Leaves	ddm1	7891728	138425	98.2762	50	10359182	21.2729	1.23603
GSM4550583	H1_set2_Rep2	Leaves	Col	18099403	1258595	93.4983	50	26001205	25.4201	1.31358
GSM7272548	H2AW6_set2_Rep1	Leaves	Col0	11233848	844095	93.0113	50	18218844	33.2149	1.28155
GSM7272549	H2AZ11_set2_Rep2	Leaves	Col0	13919733	1907421	87.9484	50	19354254	19.4508	1.46009
GSM7272543	H3_set2_Rep2	Leaves	Col0	17503097	514383	97.1451	50	24615703	25.6825	1.22484
GSM7272546	H3K27me3_set2_Rep2	Leaves	Col0	7641625	6234181	55.0716	50	16439605	27.4117	1.89993
GSM7272547	H3K36me3_set2_Rep2	Leaves	Col0	19912943	448042	97.7995	50	23974565	14.0759	1.27696
GSM7272544	H3K9me1_set2_Rep2	Leaves	Col0	15148690	584442	96.2853	50	25674039	37.8728	1.23694
GSM4550582	Input_set2_Rep2	Leaves	Col	7483063	153112	97.9949	50	9857827	20.9963	1.23226
GSM4550585	H1_set2_Rep2	Leaves	ddm1	3720732	121678	96.8333	50	4784996	17.9397	1.17977
GSM7272574	H2AW6_set2_Rep1	Leaves	ddm1	11214691	1933343	85.2956	50	23798077	46.0885	1.51324
GSM7272575	H2AZ11_set2_Rep2	Leaves	ddm1	12408986	5228047	70.3576	50	21169277	29.7272	3.25914
GSM7272569	H3_set2_Rep2	Leaves	ddm1	21337877	325848	98.4959	50	29914104	26.3692	1.21367
GSM7272572	H3K36me3_set2_Rep2	Leaves	ddm1	6169376	146640	97.6783	50	6860022	7.79224	1.20075
GSM7272570	H3K9me1_set2_Rep2	Leaves	ddm1	17766279	744942	95.9757	50	29669599	36.3904	1.28795
GSM4550584	Input_set2_Rep2	Leaves	ddm1	10805782	179708	98.3641	50	14593069	23.5505	1.22928
GSM7272558	H2AW7_set4	Leaves	Col0	15218670	872218	94.5794	50	22491667	26.5466	1.33355
GSM7272555	H3_set4	Leaves	Col0	26349677	350854	98.686	50	36369438	24.1526	1.155
GSM7272556	H3K27me3_set4	Leaves	Col0	11002673	7639053	59.0218	50	26069805	35.7955	2.49262
GSM7272554	Input_set4	Leaves	Col0	27079558	387703	98.5885	50	39484171	27.0265	1.20779
GSM7272583	H2AW7_set4	Leaves	ddm1	18842909	791334	95.9696	50	26429180	23.7852	1.28159
GSM7272581	H3_set4	Leaves	ddm1	23489085	283756	98.8064	50	31679183	22.6765	1.15783
GSM7272582	H3K27me3_set4	Leaves	ddm1	9406968	6208539	60.2412	50	21376672	37.3749	3.67698
GSM7272580	Input_set4	Leaves	ddm1	28097784	407399	98.5708	50	41499006	27.5443	1.24014
GSM7272553	H2AW7_set3	Leaves	Col0	12696830	857193	93.6757	50	20856485	34.4318	1.24143
GSM7272552	H3_set3	Leaves	Col0	15282002	271362	98.2553	50	20209749	21.9142	1.21773
GSM7272550	Input_set3	Leaves	Col0	13018434	274812	97.9327	50	19617515	31.1512	1.20512
GSM7272579	H2AW7_set3	Leaves	ddm1	13889887	222341	98.4245	50	19044966	24.891	1.18727
GSM7272577	H3_set3	Leaves	ddm1	14481962	199392	98.6419	50	18876274	21.0035	1.18335
GSM7272576	Input_set3	Leaves	ddm1	13667415	186894	98.651	50	18993210	25.7724	1.19088

### Sheet: WT seedlings
GEO sampleID	Antibody	Tissue	Genotype	reads_mapped	reads_unmapped	reads_mapped_percent	maximum_length	FastQC_mqc.generalstats.fastqc.total_sequences	FastQC_mqc.generalstats.fastqc.percent_duplicates	Cutadapt_mqc.generalstats.cutadapt.percent_trimmed
GSM7075970	H1_set3	seedlings	Col	14703995	334806	97.7737	50	19149204	20.5819	2.07506
GSM7075989	H2A.13_set8	seedlings	Col	13909986	252026	98.2204	50	16313846	10.8624	1.7909
GSM7075995	H2A.13_set9	seedlings	Col	13000689	209294	98.4156	50	15163509	10.5486	1.66392
GSM7075988	H2A.2_set8	seedlings	Col	13312543	218937	98.382	50	15736222	11.3835	1.6922
GSM7075994	H2A.2_set9	seedlings	Col	12882464	192128	98.5305	50	15228933	11.7055	1.59271
GSM7075957	H2A.W.6_set1	seedlings	Col	12678723	943818	93.0716	50	26027559	42.5319	1.36471
GSM7075983	H2A.W.6_set6	seedlings	Col	9310072	258144	97.3021	50	13200173	25.1021	1.34249
GSM7075967	H2A.W.7_set2	seedlings	Col	22995207	827272	96.5273	50	45634387	46.3514	1.19829
GSM7075984	H2A.W.7_set6	seedlings	Col	11743579	242766	97.9746	50	16450903	24.664	1.26942
GSM7075956	H2A.X_set1	seedlings	Col	23267432	860079	96.4353	50	30525441	17.3039	1.30082
GSM7075987	H2A.Z.11_set8	seedlings	Col	14067474	1528354	90.2002	50	17458248	9.44221	2.35181
GSM7075993	H2A.Z.11_set9	seedlings	Col	14036092	1144684	92.4596	50	17020422	9.44344	2.31128
GSM7075986	H2A.Z.9_set8	seedlings	Col	12591747	239169	98.136	50	14186892	7.69189	1.84064
GSM7075992	H2A.Z.9_set9	seedlings	Col	12114426	201675	98.3625	50	13654171	7.79355	1.701
GSM7075955	H3_set1	seedlings	Col	27049032	604570	97.8138	50	37549420	23.1359	1.32936
GSM7075959	H3_set2	seedlings	Col	16804352	259724	98.4779	50	23068464	24.2067	1.26216
GSM7075969	H3_set3	seedlings	Col	16309868	138805	99.1561	50	19788281	15.5287	1.23843
GSM7075972	H3_set4	seedlings	Col	10000231	95025	99.0587	50	12127861	15.0761	1.2346
GSM7075975	H3_set5	seedlings	Col	9454151	3246944	74.4357	50	16838431	33.1466	1.49642
GSM7075982	H3_set6	seedlings	Col	8569210	1559350	84.6044	50	11212918	13.3309	1.29384
GSM4567680	H3_set7	seedlings	Col	21831646	370871	98.3296	50	47081461	50.1444	1.32752
GSM7075990	H3_set8	seedlings	Col	10682862	197321	98.1864	50	14199441	19.4827	1.45596
GSM7075996	H3_set9	seedlings	Col	12275747	219099	98.2465	50	16123347	18.7206	1.49985
GSM7075979	H3K27me1_set5	seedlings	Col	21039093	458027	97.8694	50	31410924	28.9918	1.27025
GSM7075963	H3K27me3_set2	seedlings	Col	13316877	403810	97.0569	50	18015570	22.3971	1.61138
GSM7075980	H3K27me3_set5	seedlings	Col	13385575	484634	96.5059	50	28945638	48.1749	1.3615
GSM7075964	H3K36me3_set2	seedlings	Col	28743947	304067	98.9532	50	35654080	16.8385	1.30024
GSM7075976	H3K36me3_set5	seedlings	Col	19228411	484047	97.5445	50	23517306	14.9349	1.47317
GSM7075965	H3K4me1_set2	seedlings	Col	40096888	426521	98.9475	50	55815578	26.0046	1.21774
GSM7075962	H3K4me3_set2	seedlings	Col	28012480	281448	99.0053	50	34886216	17.1399	1.28285
GSM7075961	H3K9me1_set2	seedlings	Col	24402843	517535	97.9232	50	39041226	34.911	1.25074
GSM7075973	H3K9me1_set4	seedlings	Col	9157555	266122	97.176	50	16116204	40.0877	1.40743
GSM7075977	H3K9me1_set5	seedlings	Col	17962984	476911	97.4137	50	26328112	28.2487	1.27373
GSM7075960	H3K9me2_set2	seedlings	Col	7449908	934382	88.8556	50	15163128	44.5492	1.76529
GSM7075978	H3K9me2_set5	seedlings	Col	8503496	252728	97.1137	50	12369839	26.8896	1.3522
GSM7075966	H4K20me1_set2	seedlings	Col	13140026	865721	93.8188	50	27387117	47.4402	1.36083
GSM7075954	Input_set1	seedlings	Col	22737444	657744	97.1886	50	32412601	24.6066	1.30613
GSM7075958	Input_set2	seedlings	Col	9753962	520844	94.9309	50	19453573	43.427	1.43999
GSM7075968	Input_set3	seedlings	Col	14615333	129392	99.1225	50	18415280	18.7897	1.21139
GSM7075971	Input_set4	seedlings	Col	13264120	112209	99.1611	50	17399683	21.7107	1.21025
GSM7075974	Input_set5	seedlings	Col	38516323	465179	98.8067	50	58335461	31.1407	1.34091
GSM7075981	Input_set6	seedlings	Col	6398174	398593	94.1356	50	9012334	24.0834	1.40779
GSM4567675	Input_set7	seedlings	Col	38022203	586632	98.4806	50	55588939	28.8499	1.29957
GSM7075985	Input_set8	seedlings	Col	13178247	268123	98.006	50	17406706	18.945	1.58612
GSM7075991	Input_set9	seedlings	Col	11402314	229371	98.0281	50	14867546	18.18	1.59632

### Sheet: Published PE
Sample Name	Error rate	M Non-Primary	M Reads Mapped	% Mapped	% Proper Pairs	M Total seqs	% BP Trimmed	% Dups	% GC	M Seqs
SRR5011157	0.0073	0	11.6	0.451	0	25.6
SRR5011157_1							0.006	0.308	0.36	15.5
SRR5011157_1_val_1								0.307	0.36	15.5
SRR5011157_2							0.006	0.289	0.37	15.5
SRR5011157_2_val_2								0.289	0.37	15.5
SRR5011158	0.0038	0	8.2	0.375	0	22
SRR5011158_1							0.006	0.078	0.38	11.5
SRR5011158_1_val_1								0.078	0.38	11.5
SRR5011158_2							0.005	0.07	0.39	11.5
SRR5011158_2_val_2								0.07	0.39	11.5

### Sheet: Published SR
Sample Name	M Reads Mapped	% Mapped	M Total seqs	% Trimmed	% Dups	% GC	Length	% Failed	M Seqs
SRR394078_1	92.9	0.726	128.1	0.122	0.294	0.42	49 bp	0.17	217.5
SRR394079_1	86.1	0.74	116.3	0.119	0.383	0.43	49 bp	0.17	219.5
SRR394080_1	96.6	0.621	155.5	0.121	0.286	0.4	49 bp	0.17	219.8
SRR394081_1	99	0.822	120.5	0.102	0.344	0.41	49 bp	0.17	214.6
SRR4734656_1	14	0.954	14.7	0.005	0.147	0.39	99 bp	0.18	17.8
SRR4734658_1	13.7	0.96	14.3	0.005	0.142	0.39	99 bp	0.18	17.2
SRR4734660_1	7.3	0.944	7.8	0.004	0.281	0.37	97 bp	0.09	12.1
SRR4734662_1	6.2	0.965	6.4	0.004	0.232	0.37	97 bp	0.09	9.2
SRR4734664_1	7.7	0.9	8.6	0.005	0.256	0.41	99 bp	0.09	12.3
SRR4734666_1	6.5	0.796	8.1	0.005	0.297	0.41	99 bp	0.18	12.1
SRR4734668_1	12.6	0.725	17.4	0.006	0.21	0.4	99 bp	0.18	21.9
SRR4734670_1	13.8	0.884	15.6	0.006	0.166	0.4	99 bp	0.18	19.2
SRR4734671_1	28.2	0.916	30.8	0.006	0.285	0.41	99 bp	0.09	43.5
SRR5011163_1	4.5	0.87	5.2	0.007	0.88	0.32	75 bp	0.18	76.1
SRR5011164_1	5.2	0.887	5.8	0.007	0.859	0.34	75 bp	0.27	68
SRR5011169_1	10	0.903	11.1	0.007	0.799	0.34	75 bp	0.18	74
SRR5011170_1	5.6	0.887	6.3	0.007	0.855	0.36	75 bp	0.27	69.4
SRR5278091_1	11.4	0.982	11.6	0.004	0.169	0.38	147 bp	0.09	15
SRR5278093_1	8.2	0.962	8.5	0.004	0.124	0.38	147 bp	0.09	10.3
SRR6989572_1	10	0.969	10.3	0.012	0.376	0.38	49 bp	0.18	16.8
SRR6989573_1	9.5	0.965	9.8	0.012	0.373	0.38	49 bp	0.18	16
SRR6989580_1	15.2	0.566	26.9	0.036	0.266	0.42	49 bp	0.18	32.9
SRR6989581_1	14.6	0.492	29.6	0.02	0.266	0.41	49 bp	0.18	35.8
